# Intra-genome variability in the dinucleotide composition of SARS-CoV-2

**DOI:** 10.1101/2020.05.08.083816

**Authors:** Paul Digard, Hui Min Lee, Colin Sharp, Finn Grey, Eleanor Gaunt

## Abstract

CpG dinucleotides are under-represented in the genomes of single stranded RNA viruses, and coronaviruses, including SARS-CoV-2, are no exception to this. Artificial modification of CpG frequency is a valid approach for live attenuated vaccine development, and if this is to be applied to SARS-CoV-2, we must first understand the role CpG motifs play in regulating SARS-CoV-2 replication. Accordingly, the CpG composition of the newly emerged SARS-CoV-2 genome was characterised in the context of other coronaviruses. CpG suppression amongst coronaviruses does not significantly differ according to genera of virus, but does vary according to host species and primary replication site (a proxy for tissue tropism), supporting the hypothesis that viral CpG content may influence cross-species transmission. Although SARS-CoV-2 exhibits overall strong CpG suppression, this varies considerably across the genome, and the Envelope (E) open reading frame (ORF) and ORF10 demonstrate an absence of CpG suppression. While ORF10 is only present in the genomes of a subset of coronaviruses, E is essential for virus replication. Across the *Coronaviridae*, E genes display remarkably high variation in CpG composition, with those of SARS and SARS-CoV-2 having much higher CpG content than other coronaviruses isolated from humans. Phylogeny indicates that this is an ancestrally-derived trait reflecting their origin in bats, rather than something selected for after zoonotic transfer. Conservation of CpG motifs in these regions suggests that they have a functionality which over-rides the need to suppress CpG; an observation relevant to future strategies towards a rationally attenuated SARS-CoV-2 vaccine.
