## Supplemental Table 1 for "Intra-genome variability in the dinucleotide composition of SARS-CoV-2"

### Sheet: AllCoVs_stripped_dinucs_21Apr20
Accession number	Description	genus	Host	CG content	Ratio_CpG	Ratio_UpA	Original Paper PMID	Sample	Replication Site	Replication Site Grouped	PMID	Notes
AC_000192.1	Murine hepatitis virus strain JHM, c	b	rodent	0.421	0.6453	0.9294			Neurotropic	Other	18137294; 8830549; 2359451; 18003729	Also referred to as MHV-4 or JHM.SD. A lot of papers since 1940s suggest that JHM is a neurotropic virus. Mice infected with JHM developed encephalitis and demyelinating diseases
AF201929.1	Murine hepatitis virus strain 2, com	b	rodent	0.414	0.61	0.9313			Hepatotropic, weakly neurotropic	Multiple	11502093; 6156913	Many studies have shown MHV-2 is mainly hepatotropic and weakly neurotropic. Intracerebral inoculation of MHV-2 into mice showed viral replication in liver and brain. Mice infected with MHV-2 developed meningitis and hepatitis.
AY319651.1	Avian infectious bronchitis virus	g	avian	0.382	0.478	0.9008	32214717	Unknown	Unknown	Unknown
AY572034.1	SARS coronavirus civet007, c	b	misc	0.408	0.4621	0.7975	16485471	Throat/ rectal swab	Respiratory/ Enteric	Multiple	16485471	CoV was detected in both throat and rectal swab
AY595412.1	SARS coronavirus LLJ-2004, complet	b	human	0.408	0.4602	0.7965	12730501	Respiratory specimen	Respiratory	Respiratory	14990596; 17392154	Many studies showed that respiratory tract is the primary target of infection
DQ011855.1	Porcine hemagglutinating enceph	b	swine	0.373	0.4901	0.9306	17649356	tonsils	respiratory and neural	Multiple	16809333	PHEV-VW572 first isolated from tonsils of two piglets with encephalomyelitis; virus has strong tropism for epithelial cells of URT and CNS; transmitted through nasal secretions
DQ071615.1	Bat SARS coronavirus Rp3, complete ge	b	bat	0.409	0.4523	0.7951	16195424	Blood, faecal and throat swab	Enteric	Enteric	16195424	3 of 30 bat faecal swabs were positive for RdRp and N gene, none detected in the throat swabs tested
DQ084200.1	bat SARS coronavirus HKU3-3, complete	b	bat	0.411	0.4988	0.8042	16169905	Blood, nasopharyngeal and anal swab	Enteric	Enteric	16169905; 17121802; 16647731	RdRp was dected in the anal swab of 23 bats from the same species, but not in the nasopharyngeal swab. 3 samples were sequenced and they were 3 different HKU3 isolates; Refer to 5) EF065516.1 for more HKU3 isolates by the same group
DQ412042.1	Bat SARS coronavirus Rf1, complete ge	b	bat	0.411	0.487	0.7957	16195424	Blood, faeces, and throat swab	Enteric	Enteric	16195424	1 of 8 bats was positive for RdRp and N gene in faecal swab; not tested in throat swab
DQ412043.1	Bat SARS coronavirus Rm1, complete ge	b	bat	0.411	0.4893	0.7836	16195424	Blood, faecal and throat swab	Enteric	Enteric	16195424	1 of 8 bats was positive for RdRp and N gene in faecal swab, none detected in the throat swabs tested
DQ648794.1	Bat coronavirus (BtCoV/133/2005), com	b	bat	0.379	0.513	0.9593	16840328	Oropharyngeal/ anal swab	Enteric	Enteric	16840328	2 of 14 Tylonycteris pachypus anal swabs were positive for RdRp, none detected in throat swab
DQ648856.1	Bat coronavirus (BtCoV/273/2005), com	b	bat	0.412	0.4834	0.7933	16840328	Oropharyngeal/ anal swab	Enteric	Enteric	16840328	4 of 41 Rhinolophus ferrumequinum anal swabs were positive for RdRp, none detected in throat swab
DQ648857.1	Bat coronavirus (BtCoV/279/2005), com	b	bat	0.411	0.4839	0.7847	16840328	Oropharyngeal/ anal swab	Enteric	Enteric	16840328	1 of 38 Rhinolophus macrotis anal swabs were positive for RdRp, none detected in throat swab
DQ811785.1	TGEV Miller M6, complete genome	a	swine	0.377	0.4787	0.813	1379786	can't access original paper	Enteric	Enteric	17023013	TGEV isolates are enteric; there is a naturally occurring deletion variant, Purdue, which has respiratory tropism
DQ811788.1	TGEV Purdue P115, complete genome	a	swine	0.377	0.4559	0.8062	1379786	can't access original paper	Enteric	Enteric	17023013	TGEV isolates are enteric; there is a naturally occurring deletion variant, Purdue, which has respiratory tropism
DQ848678.1	Feline coronavirus strain FCoV C1J	a	feline	0.384	0.5258	0.8457	17363313	Jejunum/ liver tissues	Macrophage	Other	17363313; 19254859	C1JE was identified as FIPV type I and it was isolated from a cat with a histopathologically confirmed diagnosis of FIP. The nucleotide sequences of the virus isolated from jejunum and liver are identical.; FIPV is known to target and replicate in macrophages
EF065508.1	Bat coronavirus HKU4-4, complete geno	b	bat	0.378	0.509	0.9595	17121802	Alimentary/respiratory specimen	Enteric	Enteric	16647731; 23720729	Another HKU4 isolate by the same group. Refer to 69) NC_009019.1 and 5) EF065516.1
EF065512.1	Bat coronavirus HKU5-5, complete geno	b	bat	0.43	0.6151	0.8265	17121802	Alimentary/respiratory specimen	Enteric	Enteric	16647731; 23720729	Refer to 5) EF065516.1; Another study by the same group which showed 55 of 216 alimentary samples were positive for RdRp, none detected in respiratory samples
EF065516.1	Bat coronavirus HKU9-4, complete genome	b	bat	0.416	0.6119	1.0107	17121802	Alimentary/ respiratory specimen	Enteric	Enteric	17121802; 16647731; 29500692	52 bats (~10% of total bats) were positive for CoV RdRp (bat CoV HKU2 (6), HKU3 (1), HKU8 (2), HKU9 (42), HKU10(1)) in RT-PCR. RdRp was found in all alimentary specimen, but it was also detected in one respiratory sample (HKU2 strain, also positive in alimentary specimen); Previous study by the same group also found CoV RdRp (bat CoV HKU2 (2), HKU3 (21), HKU4 (4), HKU5 (4), HKU6 (1), HKU7 (1), HK…
EF424621.1	Sable antelope coronavirus U	b	ungulate	0.371	0.4702	0.9352	18842722	Faeces	Enteric	Enteric		Isolated from a sable antelope with diarrhea
EF424624.1	Calf-giraffe coronavirus US/	b	ungulate	0.37	0.4718	0.9353	17344285	Faeces	Enteric	Enteric	17344285	Isolated from a giraffe with diarrhea. Inoculation of a BCoV-seronegative gnotobiotic calf with GiCoV-OH3 orally caused severe diarrhea.
EU111742.1	Coronavirus SW1, complete genome bel	g	misc	0.393	0.5097	0.9088	18353961	Liver tissue	Hepatotropic	Other	18353961	The beluga whale died from illness characterised by generalized pulmonary disease and terminal acute liver failure. CoV was detected in liver tissue
EU420137.1	Bat coronavirus 1B strain AFCD307, co	a	bat	0.385	0.4641	0.8317	18420807	Faeces	Enteric	Enteric
FJ425185.1	Waterbuck coronavirus US/OH-	b	ungulate	0.371	0.4715	0.9354	18842722	Faeces	Enteric	Enteric		Gnotobiotic calf-adapted strain of OH-WD358. Refer to 214) FJ425186.1
FJ425186.1	Waterbuck coronavirus US/OH-	b	ungulate	0.37	0.4716	0.9355	18842722	Faeces	Enteric	Enteric	8586714	Isolated from a waterbuck with diarrhea. Viral antigen was detected in the respiratory tract and intestinal tissues from calves inoculated with WbCoV-OH-WD358, particularly high in colon tissues (minimal staining in respiratory tract tissues)
FJ425187.1	White-tailed deer coronaviru	b	ungulate	0.371	0.4771	0.935	18842722	Faeces	Enteric	Enteric	8586714	Isolated from a white-tailed deer with diarrhea. Viral antigen was detected in the respiratory tract and intestinal tissues from calves inoculated with WtDCoV-OH-WD470, particularly high in colon tissues (minimal staining in respiratory tract tissues)
FJ425190.1	Sambar deer coronavirus US/O	b	ungulate	0.37	0.4711	0.9343	18842722	Faeces	Enteric	Enteric	8586714	Isolated from a sambar deer with diarrhea. Viral antigen was detected in the respiratory tract and intestinal tissues from calves inoculated with SDCoV-OH-WD388, particularly high in ileum and colon tissues (minimal staining in respiratory tract tissues)
FJ588686.1	Bat SARS CoV Rs672/2006, complete gen	b	bat	0.411	0.4722	0.7812	20016037	Faeces	Enteric	Enteric
FJ938054.1	Feline coronavirus UU4, complete g	a	feline	0.386	0.5199	0.8452	Unknown	Unknown	Macrophage	Other	28675506	HEK293 cell line stably express the ectodomain of S proteins derived from UU4 was established. By using recombinant S protein as probe, S protein IHC was performed on cat tissues with feline infectious peritonitis (FIP). UU4 S protein bound to macrophages in lymph node, liver, spleen and lung tissues, which was correlated with FCoV antigens IHC that stained macrophages in livers, spleens, kidneys…
FJ938058.1	Feline coronavirus UU16, complete	a	feline	0.388	0.5146	0.8437	Unknown	Unknown	Unknown	Unknown
FJ938065.1	Bovine respiratory coronavirus AH1	b	ungulate	0.371	0.4699	0.9334	Unknown	Unknown	Respiratory/ Enteric	Multiple	17434558; 11900843	Previous study by the same group submitted the sequences showed that AH187 CoV RNA was detected in both nasal and rectal swab of infected calf with overt respiratory and enteric symptoms. The accession numbers for the isolate from nasal and rectal swab are different from this.
FJ938066.1	Bovine respiratory coronavirus bov	b	ungulate	0.37	0.4744	0.936	Unknown	Unknown	Respiratory?	Respiratory		As its name suggests
GQ152141.1	Feline coronavirus strain FCoV/NTU	a	feline	0.383	0.48	0.8331	23239278	Pleural effusion	Respiratory	Respiratory	23239278	NTU156 was isolated from a kitten with FIP by the co-cultivation of pleural effusion with feline fcwf-4 cells
GQ153548.1	Bat SARS coronavirus HKU3-13, complet	b	bat	0.411	0.4992	0.8072	20071579	Respiratory/ alimentary specimen	Enteric	Enteric	20071579; 17121802; 16647731	RdRp was detected in respiratory specimens from 2 of 1337 bats and in alimentary specimens from 126 of 1337 bats (in general for this SARSr-Rh-BatCoV strain); Refer to 5) EF065516.1 for more isolates of HKU3 by the same group
GQ427176.1	Turkey coronavirus strain TCoV/TX-	g	avian	0.382	0.4954	0.9067	20022075	Intestines	Enteric	Enteric	12061660; 20022075	Virus was isolated from a turkey with acute enteritis; Virus inoculation of 1-day-old poults caused diarrhea by 48 hpi and lesions in the GI tract. Viral RNA was detected in the samples from GI tract.
GQ477367.1	Canine coronavirus strain CCoV/NTU	a	canine	0.377	0.4362	0.7957	Unknown	Unknown	Unknown	Unknown
HM211100.1	Bat coronavirus HKU9-10-1, complete g	b	bat	0.426	0.6973	1.0908	20702646	Alimentary/ respiratory specimen	Enteric	Enteric	17121802; 29500694	Another HKU9 isolate by the same group of 5) EF065516.1. Refer to 5) EF065516.1 and 70) MG762674.3
HM211101.1	Bat coronavirus HKU9-10-2, complete g	b	bat	0.411	0.6264	1.0511	20702646	Alimentary/ respiratory specimen	Enteric	Enteric	17121802; 29500693	Another HKU9 isolate by the same group of 5) EF065516.1. Refer to 5) EF065516.1 and 70) MG762674.2
HM245925.1	Mink coronavirus strain WD1127, comp	a	mustelid	0.375	0.5315	0.8856	21346029	Faecal sample	Enteric	Enteric	21346029	Infected minks had diarrhea. RdRp and N genes were detected in faecal samples
HQ012369.1	Feline coronavirus UU21, complete	a	feline	0.386	0.5061	0.8385	Unknown	Faecal sample	Enteric	Enteric	22709821	Associated with FIP
HQ850618.1	Infectious bronchitis virus isolat	g	avian	0.38	0.49	0.8985	22966194	Unknown	Respiratory	Respiratory	22198411	Isolated from a chicken with respiratory problems
JF705860.1	Duck coronavirus isolate DK/CH/HN/	g	avian	0.382	0.4652	0.8888	27164844	Kidney/ liver samples	Respiratoy/ nephrotropic/ enteric/ hepatotropic	Multiple	27164844	Isolated from ducks with mild respiratory and diarrhea symptoms. Necropsy also found kidney swelling and bleeding bursal and thymus organs
JN129834.1	Human coronavirus OC43 strain HK04	b	human	0.367	0.4688	0.9219	21849456	Nasopharyngeal aspirates	Respiratory	Respiratory	21849456; 23337903	Isolated from a patient with upper respiratory tract infection; the most common symptoms of OC43 infection are fever, cough and upper respiratory tract infection
JN856008.2	Canine coronavirus strain A76, com	a	canine	0.374	0.4289	0.797	22609354	Unknown	Enteric	Enteric	22609354; 18635322	The authors stated that the dog, which the virus was isolated from, presented primarily with enteritis; In general, canine alphacoronavirus are known as canine enteric coronavirus (CCoV) whereas canine betacoronavirus are recognised as canine respiratory coronavirus (CRCoV).
JN874562.1	Rabbit coronavirus HKU14 str	b	misc	0.376	0.5255	0.9237	22398294	Faeces	Enteric	Enteric		Another isolate of HKU14. Refer to 209) NC_017083.1
JQ404409.1	Canine coronavirus strain 1-71, co	a	canine	0.374	0.4084	0.7811	Unknown	Unknown	Enteric	Enteric	1259219	Neonatal dogs inoculated orally with CoV 1-71 showed enteritis and diarrhea. CoV was detected in faeces and intestines.
JQ989271.1	Rousettus bat coronavirus HKU10 isola	a	bat	0.385	0.4959	0.7991	22933277	Alimentary/ respiratory specimen	Enteric	Enteric	22933277; 17121802	Only 3 bats were positive for this isolate of HKU10 and they were all detected only in alimentary samples; Another isolate of HKU10 (Hipposideros pomona bat HKU10) was identified in the same study where 36 positive alimetary samples and 3 positive respiratory samples (2 of which were also tested positive in alimentary samples) were detected; An isolate of HKU10 was also found in bat alimentary sp…
JX993987.1	Bat coronavirus Rp/Shaanxi2011, compl	b	bat	0.416	0.5028	0.7824	23739658	Pharyngeal/ anal swab	Enteric/ Respiratory	Multiple
JX993988.1	Bat coronavirus Cp/Yunnan2011, comple	b	bat	0.408	0.4832	0.7906	23739658	Pharyngeal/ anal swab	Enteric/ Respiratory	Multiple
KC008600.1	Infectious bronchitis virus, compl	g	avian	0.38	0.4851	0.8851	Unknown	Unknown	Unknown	Unknown
KC175339.1	Canine coronavirus strain 171, com	a	canine	0.381	0.4989	0.8466	Unknown	Unknown	Unknown	Unknown
KC461237.1	Feline infectious peritonitis viru	a	feline	0.381	0.5012	0.8469	23996606	Bought from ATCC	Macrophage	Other	3038290	WSU 79-1146 is known as FIPV
KC869678.4	Coronavirus Neoromicia/PML-PHE1/RSA/2	b	bat	0.402	0.517	0.9157	24050621	Faeces	Enteric	Enteric
KF530123.1	Feline coronavirus strain Felis ca	a	feline	0.387	0.5117	0.8353	Unknown	Unknown	Unknown	Unknown
KF569996.1	Rhinolophus affinis coronavirus isola	b	bat	0.407	0.4617	0.797	24719429	Rectal swab	Enteric	Enteric
KF686346.1	Human coronavirus HKU1 strain HKU1	b	human	0.321	0.4559	0.9595	24394697	Respiratoy specimen	Respiratory	Respiratory	15613317; 17079323	The first paper reported HKU1 isolated the virus from nasopharyngeal aspirate of a patient with pneumonia. Viral RNA was not detected in urine and faecal samples; Respiratory tract infections are usually observed in HKU1-positive patients
KF793826.1	Bottlenose dolphin coronavirus HKU22	g	misc	0.392	0.4991	0.9045	24227844	Faecal/respiratory swab	Enteric	Enteric	24227844	RdRp was found in 3 of 48 faecal samples, none detected in respiratory swab
KF931628.1	Infectious bronchitis virus isolat	g	avian	0.381	0.5056	0.8967	25721384	Vaccine	Respiratory	Respiratory	22542436	VicS-del has 40 nucleotide deletion in 3' UTR compared to VicS-v (predominant subpopulation in VicS vaccine). Chickens inoculated with VicS-v by eye drop showed high viral concentrations in the trachea and low virus load was detected in the cecal tonsil (no virus found in kidney). Chickens inoculated with VicS-del showed minimal virus concentrations in trachea and cecal tonsil, none detected in k…
KJ473796.1	BtMf-AlphaCoV/JX2012, complete genome	a	bat	0.382	0.4566	0.8117	26262818	Pharyngeal/ anal swab	Enteric	Enteric	27125516	2 of 18 bats were positive for RdRp in anal swabs, but not in pharyngeal swabs
KJ473798.1	BtMf-AlphaCoV/HuB2013, complete genom	a	bat	0.419	0.5888	0.8495	26262818	Pharyngeal/ anal swab	Enteric/ Respiratory	Multiple
KJ473800.1	BtMf-AlphaCoV/HeN2013, complete genom	a	bat	0.42	0.5969	0.8539	26262818	Pharyngeal/ anal swab	Enteric/ Respiratory	Multiple
KJ473810.1	BtMs-AlphaCoV/GS2013, complete genome	a	bat	0.386	0.5392	0.8025	26262818	Pharyngeal/ anal swab	Enteric/ Respiratory	Multiple
KJ473811.1	BtRf-BetaCoV/JL2012, complete genome	b	bat	0.41	0.4903	0.8029	26262818	Throat/ anal swab	Enteric/ Respiratory	Multiple		Related publication PMID - 26433221
KJ473812.1	BtRf-BetaCoV/HeB2013, complete genom	b	bat	0.41	0.4855	0.7995	26262818	Throat/ anal swab	Enteric/ Respiratory	Multiple		Related publication PMID - 26433221
KJ473813.1	BtRf-BetaCoV/SX2013, complete genome	b	bat	0.41	0.4887	0.801	26262818	Throat/ anal swab	Enteric/ Respiratory	Multiple		Related publication PMID - 26433221
KJ473814.1	Strand=AC^BtRs-BetaCoV/HuB2013, comp	b	bat	0.414	0.4813	0.7778	26262818	Throat/ anal swab	Enteric/ Respiratory	Multiple		Related publication PMID - 26433221
KJ473815.1	BtRs-BetaCoV/GX2013, complete genome	b	bat	0.409	0.4512	0.8007	26262818	Throat/ anal swab	Enteric/ Respiratory	Multiple		Related publication PMID - 26433221
KJ473816.1	BtRs-BetaCoV/YN2013, complete genome	b	bat	0.411	0.4715	0.7888	26262818	Throat/ anal swab	Enteric/ Respiratory	Multiple		Related publication PMID - 26433221
KJ473821.1	BtVs-BetaCoV/SC2013, complete genome	b	bat	0.43	0.5834	0.8991	24960574	Anal swab	Enteric	Enteric		Related publication PMID - 26262818, 26433221
KJ473822.1	BtTp-BetaCoV/GX2012, complete genome	b	bat	0.378	0.5139	0.9615	26262818	Pharyngeal/ anal swab	Enteric/ Respiratory	Multiple		Related publication PMID - 26433221
KJ569769.1	Porcine coronavirus HKU15 strai	d	swine	0.433	0.5599	0.8719	24744332	faecal/ intestinal	enteric	Enteric	28634353	HKU15 strain IN2847; detected in samples from diarrhoeic pigs; also detected in respiratory samples (second paper- only NPAs and no GI samples collected)
KM454473.1	Duck coronavirus isolate DK/GD/27/	g	avian	0.393	0.499	0.8579	26053682	Faeces/ oropharyngeal/ cloacal swab	Enteric/ Respiratory	Multiple
KP143512.1	Feline coronavirus isolate 26M, co	a	feline	0.384	0.4992	0.8446	25667330	Tissue lesion sample	Macrophage	Other	25667330	Tissue lesion sample was derived from a kitten with FIP. IHC identified a large number of macrophages with abundant viral antigen (i.e. N protein) within the lesions
KP849472.1	Alphacoronavirus 1 strain 23/03, c	a	canine	0.37	0.3717	0.7629	26221765	Faeces	Enteric	Enteric	26221765	Isolated from the faecal specimen of a dog with diarrhea
KP981644.1	Canine coronavirus strain CB/05, c	a	canine	0.375	0.4113	0.7778	25953186	Lung sample	Pantropic	Multiple	16704791; 17275120	Clinical symptoms of the sick dogs included fever, lethargy, inappetence, vomiting, hemorrhagic diarrhea, and neurologic signs. Necropsy showed abnormalities in abdominal cavity, lungs, liver, spleen, kidney and lymph node. CoV RNA was detected in faeces, intestine, lungs, spleen, liver, kidney, lymph node and brain. CoV antigen was found in lungs, kidneys, liver, spleen, gut, and lymph nodes
KR061459.1	Swine enteric coronavirus strai	a	swine	0.381	0.4911	0.8112	26689738	faecal/ intestinal	Enteric	Enteric		Paper vague; samples collected from pigs with diarrhoea, samples by EM with CoV particles partially sequenced, and representative (two) samples whole genome sequenced. One was PEDV and one was a recombinant of PEDV and TGEV
KR270796.1	Porcine respiratory coronavirus	a	swine	0.371	0.5014	0.8237	26250391	unknown	respiratory	Respiratory		No access to paper but virus name is 'porcine respiratory virus strain OH7269'
KR822424.1	European turkey coronavirus 080385	g	avian	0.383	0.5087	0.9117	26585962	Duodenum sample	Enteric	Enteric	30146717	Isolated from 42‐day‐old turkeys with poult enteritis complex. Viral antigen was detected in the intestinal tissues.
KT029139.1	Middle East respiratory syndrome c	b	human	0.411	0.5561	0.8972	26272558	Sputum	Respiratory	Respiratory	23075143; 26049252	The first report of MERS isolated the virus from sputum of a patient with pneumonia; In general, patients infected with MERS usually develop pneumonia
KT253327.1	Camel alphacoronavirus Camel229E i	a	camelid	0.385	0.4957	0.8121	27528677	Nasal swab	Respiratory	Respiratory
KU182964.1	Bat coronavirus isolate JTMC15, comp	n	bat	0.41	0.4944	0.808	26847648	Respiratory/ intestinal tissues	Enteric	Enteric	26847648	1 of 30 bats was positive for RdRp in the intestinal specimen, but not in respiratory specimen. Shared 99% identity with SARSr-BatCoV Rf1 ; Refer to 38) DQ412042.1
KU182965.1	Bat coronavirus isolate JPDB144, com	b	bat	0.381	0.5341	0.9571	26847648	Respiratory/ intestinal tissues	Enteric	Enteric		5 of 95 bats were found to be RdRp-positive in intestinal specimens, none in respiratory specimens
KU973692.1	UNVERIFIED: SARS-related coronavirus isolate F46, complete genome	b	bat	0.411	0.4814	0.7993	28352124	Urine/ faeces	Enteric	Enteric
KX266757.1	Infectious bronchitis virus isolat	g	avian	0.382	0.4804	0.8859	27876864	Unknown	Respiratory/ Nephrotropic	Multiple	27876864	1-day-old chicks were challenged with 3575/08 intranasally. H&E staining showed abnormalities of tracheal and kidney tissues. Viral RNA was detected in lung and kidney samples.
KX432213.1	Canine respiratory coronavirus str	b	canine	0.364	0.4621	0.9422	28506792	Nasopharyngeal/ anal swab	Respiratory	Respiratory	28506792	Isolated from a dog with mild respiratory infection
KX442564.1	Hypsugo bat coronavirus HKU25 isolat	b	bat	0.422	0.5494	0.8696	29346682	Alimentary sample	Enteric	Enteric
KX512809.1	Ferret enteric coronavirus strain FE	a	mustelid	0.389	0.5504	0.8709	Unknown	Unknown	Enteric	Enteric	16499943	FECV (or FRECV) were shown to be associated with epizootic catarrhal enteritis which caused diarrhea, lethargy, anorexia and vomiting in ferrets. FECV-N gene was detected in faeces and saliva. FECV RNA and antigen were detected in the cytoplasm of enterocytes at the villi tips in the jejunum, not found in the large intestine, lymph nodes, spleen, esophagus, stomach, and parotid salivary glands.
KX580958.1	Porcine epidemic diarrhea virus	a	swine	0.417	0.5425	0.8529	25217400	intestinal or faecal	enteric	Enteric	28284624	PEDV highly virulent strain PC22A passaged 100 times in Vero cells; sample and replication site refer to original sample and paper
KX722530.1	Feline coronavirus isolate Cat 1 K	a	feline	0.386	0.5101	0.8553	Unknown	Lung sample	respiratory?	respiratory		Associated with FIP so should be enteric, but lung sample recorded on NCBI
KY073745.1	NL63-related bat coronavirus strain B	a	bat	0.428	0.6224	0.7791	28077633	Faecal/ oral swab	Enteric/ Respiratory	Multiple
KY073746.1	NL63-related bat coronavirus strain B	a	bat	0.426	0.613	0.7805	28077633	Faecal/ oral swab	Enteric/ Respiratory	Multiple
KY073747.1	229E-related bat coronavirus strain B	a	bat	0.379	0.4597	0.8027	28077633	Faecal/ oral swab	Enteric/ Respiratory	Multiple
KY073748.1	229E-related bat coronavirus strain B	a	bat	0.388	0.4935	0.8182	28077633	Faecal/ oral swab	Enteric/ Respiratory	Multiple
KY352407.1	Severe acute respiratory syndrome-rel	b	bat	0.392	0.458	0.869	31296683	Rectal swab	Enteric	Enteric
KY406735.1	Porcine respiratory coronavirus st	a	swine	0.372	0.4855	0.8218	30850666	Nasal swab	Respiratory	Respiratory	30850666	The lab had been isolating a lot of viruses from fresh intestines and faecal samples, but they did not detect this strain. This strain was isolated during their attempt to isolate other viruses from the nasal swab.
KY417145.1	Bat SARS-like coronavirus isolate Rf4	b	bat	0.413	0.4749	0.7895	29190287	Faeces/ anal swab	Enteric	Enteric
KY419103.1	Porcine hemagglutinating enceph	b	swine	0.371	0.4836	0.925	28628449 ?	nasal swab	respiratory	Respiratory	30959064 ?	Nasal swabs collected from swine presenting with ILI; PMID link is presumptive based on author names
KY419109.1	Porcine hemagglutinating enceph	b	swine	0.372	0.49	0.929	28628449 ?	nasal swab	respiratory	Respiratory	30959064 ?	Nasal swabs collected from swine presenting with ILI; PMID link is presumptive based on author names
KY770850.1	Bat coronavirus isolate Anlong-43, c	n	bat	0.421	0.5909	0.8508	28384506	Faeces	Enteric	Enteric
KY770851.1	Bat coronavirus isolate Anlong-57, c	n	bat	0.419	0.588	0.8504	28384506	Faeces	Enteric	Enteric
KY770859.1	Bat coronavirus isolate Anlong-112,	n	bat	0.411	0.4636	0.7943	28384506	Faeces	Enteric	Enteric
KY770860.1	Bat coronavirus isolate Jiyuan-84, c	n	bat	0.41	0.4837	0.7905	28384506	Faeces	Enteric	Enteric
KY799179.1	Myotis lucifugus coronavirus, complet	a	bat	0.406	0.5063	0.8757	28840816	brain, intestines, liver, kidney, spleen tissue	Enteric	Enteric	28840816	Detected CoV RdRp only in the intestinal tissues of 53 bats. In CoV N IHC, N antigen was detected in 5 lung samples which also showed positive viral RNA in the intestines.
KY805846.1	Infectious bronchitis virus isolat	g	avian	0.383	0.486	0.9156	28495648	Trachea/ kidney	Respiratory/ Nephrotropic	Multiple	28495648; 30744668	Isolated from trachea and kidneys collected from a chicken with severe respiratory signs and diarrhea. Post mortem examination showed abnormalities in trachea and kidneys; Virus was detected in tracheal and oropharyngeal swab of 1-day-old chicks which were infected oculonasally
KY933090.1	Avian coronavirus strain L1148, co	g	avian	0.379	0.47	0.8999	28917538	Vaccine	Respiratory	Respiratory	21331953	Isolated from chickens with respiratory disease. Chickens infected with L1148 at low passage showed ciliostasis and lesions at the kidney. Virus at high passage (>80) lost its replication at kidney, but the virus was still detected in trachea (IHC) and oropharyngeal swab (RT-PCR)
KY938558.1	Bat coronavirus strain 16BO133, comp	n	bat	0.41	0.4984	0.8121	28725945	Oral swab/ faeces/ urine/ tissues	Enteric/ Respiratory	Multiple		This virus isolate was detected in oral swab. The authors collected a lot of oral swabs, but only a few of other samples and we don’t know if the other samples were from the same bat. Since the virus was isolated from oral swab, it might suggest the virus to be respiratory. Related publication PMID - 31076983
KY994645.1	Porcine hemagglutinating enceph	b	swine	0.372	0.4846	0.922	28956766? Link not provided	brain	respiratory and neural	Multiple		Porcine haemagglitining encephalomyelitis virus; PHEV propagates via neural circuitry and replicates in nerve cells of CNS
LC022792.1	Porcine epidemic diarrhea virus	a	swine	0.418	0.548	0.8525	26272566	not stated; presumably faecal or enteric	enteric	Enteric		Sequences are derived from an outbreak of diarrhoea in pigs, though sample collection type and replication site are not described; this is presumptive based on knowledge of PEDV
LC061274.1	Equine coronavirus RNA, complete gen	b	ungulate	0.372	0.4893	0.9338	26271151	Faecal/ nasal swab	Enteric	Enteric	23648375	Infected horses had diarrhea. N gene was detected in faecal sample and negative in nasal swab
LC215871.1	Ferret coronavirus genomic RNA, comp	a	mustelid	0.391	0.546	0.8762	28820366	Faeces	Enteric	Enteric	28820366	Authors suggest the virus to be enteric because the nucleotide sequence shared >90% identity with FRECV MSU-2. Refer to 120) KX512809.1 for details of FRECV
LC364344.1	Pigeon coronavirus UAE-HKU29 271F	d	avian	0.396	0.4904	0.9491	29769348	Faeces	Enteric	Enteric	29769348	1 of 18 pigeon samples tested were positive for HKU30 CoV
LC364346.1	Quail coronavirus UAE-HKU30 1101F	d	avian	0.423	0.5493	0.911	29769348	Faeces	Enteric	Enteric	29769348	5 of 10 quail samples tested were positive for HKU30 CoV
LC469308.1	Bat coronavirus Vs-CoV-1 genomic RNA	n	bat	0.43	0.5914	0.9067	Unknown	Unknown	Unknown	Unknown
LC494172.1	Bovine coronavirus TCG-6 RNA, c	b	bovine	0.393	0.5311	0.9126	32041103	Faeces	Enteric	Enteric
LN610099.1	Guinea fowl coronavirus GfCoV/FR/2	g	avian	0.382	0.4971	0.8879	25712772	Intestinal sample	Enteric	Enteric	25712772; 30842318	Isolated from guinea fowl with peracute enteritis; H&E staining showed lesions in duodenum and intestines. Viral antigen was also found in duodenum and lower intestinal tract by IHC
MF113046.1	Alphacoronavirus Mink/China/1/2016,	a	mustelid	0.372	0.4898	0.879	Unknown	Unknown	Unknown	Unknown
MF167434.1	Porcine enteric alphacoronavirus G	a	swine	0.393	0.5311	0.9126	28654418	Faeces/ intestinal sample	Enteric	Enteric	30103259	Newborn piglets infected with GDS04 via oral feeding developed mild diarrhea at 1-4 dpi and showed severe watery diarrhea, vomitting and dehydration at 5-12 dpi. Tissues from two GDS04-infected piglets showed the virus detection in 2/2 hearts, 2/2 livers, 2/2 spleens, 2/2 kidneys, 2/2 stomachs, and 1/2 lungs. Lesion was only detected in intestinal tract, not any other organ.
MF370205.1	Rhinolophus bat coronavirus HKU2 isol	b	Swine	0.395	0.5379	0.9172	29102111	Faeces/ intestinal sample	Enteric	Enteric	29102111; 29618817; 31554686	Five 3-day-old piglets infected with SeACoV showed acute vomiting and watery diarrhea at 27-40 hpi; Another strain of SeACoV (SADS-CoV) was detected only in intestinal tissues of sick pigs (n=3); Infection of SeACoV in C57BL/6J mice showed the presence of N gene in intestinal, stomach and spleen tissues at 1 dpi, but replication of virus was detected only in 3 dpi spleen tissues (not intestines) …
MF618253.1	Murine hepatitis virus strain A59 is	b	rodent	0.42	0.6041	0.9241			Hepatotropic, neurotropic	Multiple	6324031; 3009966; 15331748	A lot of studies suggest dual tropism of A59. Mice infected with A59 showed hepatitis, mild encephalitis and demyelination
MF924725.1	Infectious bronchitis virus isolat	g	avian	0.382	0.5075	0.8976	30463206	Unknown	Respiratory/ Nephrotropic	Multiple	20153350	Chickens were inoculated by the eye drop method with K2. Infected chickens showed respiratory problems and nephritis. Virus was successfully re-isolated from trachea, lung, cecal tonsil, kidney and bursa.
MG021452.1	Middle East respiratory syndrome-rela	b	bat	0.408	0.548	0.8718	29669833	Alimentary specimen	Enteric	Enteric
MG233398.1	Infectious bronchitis virus isolat	g	avian	0.383	0.4782	0.9002	30159377	Trachea/ kidney tissues	Respiratoy/ nephrotropic/ enteric	Multiple	27928919	Chickens infected with IS-1494 showed depression, ruffled feathers, nasal discharge, coughing and mild watery diarrhea. Gross examination and H&E staining found abnormalities in trachea, lungs and kidney. Viral RNA was detected in trachea, lung, faeces, cecal tonsil, proventriculus, spleen and kidney
MG428703.1	Human coronavirus NL63 isolate Kil	a	human	0.345	0.4042	0.8735	29741740	Nasopharyngeal swab	Respiratory	Respiratory	15034574; 17079323; 17944272	The first paper reported NL63 isolated the virus from nasopharyngeal aspirate of a patient with bronchiolitis and conjunctivitis; Patients infected with NL63 usually develop respiratory diseases
MG596802.1	Middle East respiratory syndrome-rela	b	bat	0.39	0.5204	0.9289	29258555	Pool of viscera	Enteric	Enteric
MG738155.1	Infectious bronchitis virus isolat	g	avian	0.38	0.4917	0.9035	29337625	Unknown	Respiratoy/ nephrotropic/ enteric	Multiple	29337625; 30173857	Isolated from a chicken with swollen kidney; Chickens were inoculated with IBS130/2015 intraoculary. Infected chickens developed lesions in trachea, lungs and kidneys. Viral antigen was detected in trachea, kidney, lung, jejunum and cecal tonsil, but not in proventriculus. Viral RNA was also found in all the organs tested including proventriculus.
MG762674.1	Rousettus bat coronavirus HKU9 isolat	b	bat	0.421	0.6138	1.0278	29500692	Faeces/ anal swab	Enteric	Enteric	29500692; 17121802	Heart, liver, spleen, lung, kidney, brain, and intestinal tissues were collected from 3 HKU9-infected bats. 2 bats showed HKU9 gene expression in kidney, heart, lung and intestinal tissues whereas the remaining bat showed the presence of HKU9 only detected in kidney, heart and intestinal tissues. All the tissues exihited similar levels of HKU9 except one of the bats had about 10000-fold higher le…
MG772933.1	Bat SARS-like coronavirus isolate bat	b	bat	0.389	0.4477	0.8205	30209269	Intestinal tissue	Enteric/ respiratory/ Brain?	Multiple	30209269	3-day-old suckling BALB/c rats were intracerebrally inoculated with 20 μl of volume grinding supernatant of ZC45 intestinal tissue. Brain, lungs, intestine, and liver tissues were removed from infected rats on 14 dpi. Varying degrees of inflammation were observed in H&E staining of those tissues, but inflammation in brain tissues was the most evident. N protein antigen was shown in brain and lung…
MG772934.1	Bat SARS-like coronavirus isolate bat	b	bat	0.388	0.4496	0.8278	30209269	Intestinal tissue	Enteric	Enteric
MG812378.1	Sparrow deltacoronavirus strain IS	d	avian	0.435	0.5409	0.8494	29872066	Faeces	Enteric	Enteric
MG916901.1	Bat coronavirus BtCoV/Rh/YN2012 isola	n	bat	0.411	0.575	0.9324	31022925	Faeces	Enteric	Enteric
MG916903.1	Bat coronavirus BtCoV/Rh/YN2012 isola	n	bat	0.413	0.5597	0.8491	31022925	Faeces	Enteric	Enteric
MG916904.1	Bat coronavirus BtCoV/Rh/YN2012 isola	n	bat	0.39	0.4841	0.8746	31022925	Faeces	Enteric	Enteric
MG987420.1	Middle East respiratory syndrome-related coronavirus isolate NL13892, complete genome	b	bat	0.423	0.5674	0.8702	29669833	Alimentary specimen	Enteric	Enteric
MH002337.1	Tylonycteris bat coronavirus HKU4 iso	b	bat	0.378	0.5101	0.9612	29669833	Alimentary specimen	Enteric	Enteric	16647731; 23720729	Another HKU4 isolate. Refer to 69) NC_009019.1 and 5) EF065516.1
MH002338.1	Tylonycteris bat coronavirus HKU4 iso	b	bat	0.378	0.5092	0.9668	29669833	Alimentary specimen	Enteric	Enteric	16647731; 23720729	Another HKU4 isolate. Refer to 69) NC_009019.1 and 5) EF065516.1
MH002341.1	Pipistrellus bat coronavirus HKU5 iso	b	bat	0.431	0.6159	0.8293	29669833	Alimentary specimen	Enteric	Enteric	16647731; 23720729	Another HKU5 isolate. Refer to 75) EF065512.1 and 5) EF065516.1
MH002342.1	Pipistrellus bat coronavirus HKU5 iso	b	bat	0.431	0.6287	0.8412	29669833	Alimentary specimen	Enteric	Enteric	16647731; 23720729	Another HKU5 isolate. Refer to 75) EF065512.1 and 5) EF065516.1
MH021175.1	Avian coronavirus strain D274, com	g	avian	0.382	0.5237	0.8989	30533915	Tracheal sample	Respiratory/ Enteric	Multiple	6091319	Isolated from tracheal samples. The authors by including the upper part of the ceca (containing the cecal tonsils), this increased the isolation scores greatly.
MH181793.1	Infectious bronchitis virus strain	g	avian	0.384	0.4906	0.89	18792774	Kidney tissue	Respiratory/ Nephrotropic	Multiple	18792774	Isolated from a chicken with nephritis, depression, and slight respiratory signs. Twenty-day-old chickens inoculated with HH06 exhibited depression, coughing, sneezing, dyspnea, and diarrhea. Necropsy of the infected chickens also showed abnormalities in kidney and respiratory tract.
MH532440.1	Quail deltacoronavirus strain G032	d	avian	0.423	0.5559	0.9222	30758768	Intestines	Enteric	Enteric	30758768	Isolated from quails with acute enteritis. Short-lived diarrhea appeared in the parents and offspring developed diarrhea on day 2–4 of life
MH687951.1	Alphacoronavirus sp. strain VZ_AlphaC	a	bat	0.404	0.549	0.8109	30568804	Faeces	Enteric	Enteric
MH687953.1	Alphacoronavirus sp. strain VZ_AlphaC	a	bat	0.401	0.5257	0.8222	30568804	Faeces	Enteric	Enteric
MH687960.1	Alphacoronavirus sp. strain VZ_AlphaC	a	bat	0.401	0.494	0.8241	30568804	Faeces	Enteric	Enteric
MH687966.1	Alphacoronavirus sp. strain VZ_AlphaC	a	bat	0.402	0.4924	0.8152	30568804	Faeces	Enteric	Enteric
MH687968.1	Betacoronavirus sp. strain VZ_BetaCo	b	rodent	0.379	0.5301	0.935	30568804	Faeces	Enteric	Enteric
MH687970.1	Betacoronavirus sp. strain VZ_BetaCo	b	rodent	0.379	0.5122	0.9244	30568804	Faeces	Enteric	Enteric
MH938448.1	Alphacoronavirus Bat-CoV/P.kuhlii/Ita	a	bat	0.424	0.548	0.7797	30447246	Faeces/organ samples	Enteric	Enteric
MH938449.1	Alphacoronavirus Bat-CoV/P.kuhlii/Ita	a	bat	0.404	0.4843	0.789	30447246	Faeces/organ samples	Enteric	Enteric
MH938450.1	Alphacoronavirus Bat-CoV/P.kuhlii/Ita	a	bat	0.403	0.473	0.7837	30447246	Faeces/organ samples	Enteric	Enteric
MK211369.1	Coronavirus BtSk-AlphaCoV/GX2018A, co	a	bat	0.404	0.517	0.8235	31474969	Anal swab	Enteric	Enteric
MK211371.1	Coronavirus BtSk-AlphaCoV/GX2018C, co	a	bat	0.4	0.5208	0.8362	31474969	Anal swab	Enteric	Enteric
MK211373.1	Coronavirus BtRs-AlphaCoV/YN2018, com	a	bat	0.413	0.5763	0.9198	31474969	Anal swab	Enteric	Enteric
MK211374.1	Coronavirus BtRl-BetaCoV/SC2018, comp	b	bat	0.409	0.4895	0.806	31474969	Anal swab	Enteric	Enteric
MK211375.1	Coronavirus BtRs-BetaCoV/YN2018A, com	b	bat	0.411	0.4765	0.7927	31474969	Anal swab	Enteric	Enteric
MK211376.1	Coronavirus BtRs-BetaCoV/YN2018B, com	b	bat	0.409	0.4661	0.7966	31474969	Anal swab	Enteric	Enteric
MK211377.1	Coronavirus BtRs-BetaCoV/YN2018C, com	b	bat	0.411	0.4701	0.7795	31474969	Anal swab	Enteric	Enteric
MK211379.1	Coronavirus BtRt-BetaCoV/GX2018, comp	b	bat	0.38	0.4867	0.9945	31474969	Anal swab	Enteric	Enteric
MK357909.1	Middle East respiratory syndrome-r	b	camelid	0.412	0.5588	0.8987	30482895	Nasal swab	Respiratory	Respiratory
MK359255.1	Canada goose coronavirus strain Ca	g	avian	0.384	0.4641	0.9356	30976080	Cloacal swab	Enteric	Enteric
MK423877.1	Pheasant coronavirus strain gammaC	g	avian	0.382	0.4869	0.9018	31902509	Tracheal/ kidney sample	Respiratory	Respiratory	31902509	Isolated from a pheasant with tracheitis and nephritis. Virus was detected in the oropharyngeal swab of chickens infected with this pheasant I0623/17 virus. No virus detected in cloacal swab. Viral replication was also found in the trachea and lung, but not kidney, of the infected chickens.
MK472067.1	Alphacoronavirus sp. isolate WA1087,	a	bat	0.401	0.6095	0.8626	31847282	Faeces/serum	Enteric	Enteric
MK472069.1	Alphacoronavirus sp. isolate WA3301, complete genome	a	bat	0.423	0.5484	0.6957	31847282	Faeces/serum	Enteric	Enteric
MK472070.1	Alphacoronavirus sp. isolate WA3607,	a	bat	0.41	0.5892	0.8203	31847282	Faeces/serum	Enteric	Enteric
MK472071.1	Alphacoronavirus sp. isolate WAAlc1, complete genome	a	bat	0.427	0.5427	0.7551	31847282	Faeces/serum	Enteric	Enteric
MK492263.1	Bat coronavirus strain BtCoV92, comp	n	bat	0.383	0.4848	0.9862	31418677	Faeces/ rectal swab/ tissues	Enteric	Enteric
MK574043.1	Infectious bronchitis virus strain	g	avian	0.379	0.4693	0.8982	31255833	Unknown	Respiratory	Respiratory	31255833	LHB/110617 was isolated from a chicken with respiratory disease. LHB/110615 (isolated by the same group), which has 99.7% sequence identity with LHB/110617, showed high virus titre in trachea sample (minimal virus was detected in kidney sample)
MK581202.1	Infectious bronchitis virus strain	g	avian	0.381	0.4834	0.8943	31917362	Unknown	Respiratory	Respiratory	31917362	Isolated from a chicken with respiratory problems
MK581206.1	Infectious bronchitis virus strain	g	avian	0.382	0.4931	0.8931	31917362	Unknown	Nephrotropic	Other	31917362	Isolated from chickens with nephritis
MK679660.1	Hedgehog coronavirus 1, complete gen	b	misc	0.373	0.4757	0.9539	31063092	Faeces/ intestinal sample	Enteric	Enteric	31063092	CoV infection was associated with hedgehogs with green and yellow faeces.
MK720944.1	Tylonycteris bat coronavirus HKU33 st	a	bat	0.37	0.4679	0.8559	31067830	Oral/ alimentary sample	Enteric/ Respiratory	Multiple
MK720946.1	Rhinolophus bat coronavirus HKU32 str	a	bat	0.403	0.5248	0.8656	31067830	Oral/ alimentary sample	Enteric/ Respiratory	Multiple
MK907287.1	Erinaceus hedgehog coronavirus HKU31	b	misc	0.377	0.4729	0.9289	31653070	Alimentary sample	Enteric	Enteric
MN065811.1	Bat alphacoronavirus strain BtCoV/008	a	bat	0.408	0.5156	0.8965	31503522	Faeces	Enteric	Enteric
MN514964.1	Dromedary camel coronavirus HKU23	b	camelid	0.369	0.488	0.935	31534035	Nasal swab	Enteric/ Respiratory	Multiple	24655427	There are other HKU23 strains isolated from faecal samples
MN611517.1	Rousettus aegyptiacus bat coronavirus	a	bat	0.391	0.4746	0.795	31996413	Rectal swab	Enteric	Enteric		229E-related
MN611518.1	Miniopterus pusillus bat coronavirus	a	bat	0.42	0.5836	0.8452	31996413	Rectal swab	Enteric	Enteric
MN611519.1	Tylonycteris pachypus bat coronavirus	b	bat	0.38	0.5195	0.9655	31996413	Rectal swab	Enteric	Enteric		HKU4-related
MN611521.1	Scotophilus kuhlii bat coronavirus 51	a	bat	0.403	0.4891	0.8333	31996413	Rectal swab	Enteric	Enteric
MN611522.1	Rhinolophus affinis bat coronavirus H	a	bat	0.4	0.5559	0.9445	31996413	Rectal swab	Enteric	Enteric
MN611523.1	Hipposideros pomona bat coronavirus H	a	bat	0.383	0.4744	0.8001	31996413	Rectal swab	Enteric	Enteric
MN611525.1	Hipposideros pomona bat coronavirus C	a	bat	0.387	0.5203	0.8472	31996413	Rectal swab	Enteric	Enteric
MN690611.1	Bottlenose dolphin coronavirus strai	n	misc	0.393	0.4899	0.9081	Unknown	faeces	Enteric	Enteric
MN996532.1	Bat coronavirus RaTG13, complete gen	b	bat	0.381	0.4088	0.833	Unknown	faecal swab	Enteric	Enteric		This is the most closely related bat sequence to SARS-CoV-2; sample collected in 2013 (RaTG13)
MT039887.1	Severe acute respiratory syndrome	b	human	0.38	0.4077	0.8286	Unknown	Unknown	Respiratory	Respiratory	32159775; 32235945	In general, respiratory tract specimens showed the highest positive rates of SARS-CoV-2
MT072864.1	Pangolin coronavirus isolate PCoV_	b	misc	0.385	0.4178	0.818	32218527	Intestine-lung mixed sample	Enteric/ Respiratory	Multiple	32218527	In the same study, 6 more pangolins were tested positive and the virus was isolated from intestines (2),lungs (2), blood (1) and scale (1).
NC_002645.1	Human coronavirus 229E, complete g	a	human	0.383	0.4965	0.793	11369870 (seq paper)	Lab strain	Respiratory	Respiratory	11369870; 22926811; 16603522	NC_002645.1 is a laboratory-adapted strain; Another 229E strain was isolated from the nasopharyngeal swab of a patient with fever and respiratory infection; 229E causes common cold and occasionally associated with more severe respiratory infections in children
NC_009019.1	Bat coronavirus HKU4-1, complete geno	b	bat	0.378	0.5116	0.9573	17121802	Alimentary/ respiratory specimen	Enteric	Enteric	16647731; 23720729	Refer to 5) EF065516.1; Another study by the same group showed 29 of 99 alimentary samples were positive for RdRp, none detected in the respiratory samples
NC_009021.1	Bat coronavirus HKU9-1, complete geno	b	bat	0.411	0.6712	1.0833	17121802	Alimentary/ respiratory specimen	Enteric	Enteric	17121802; 29500692	Another HKU9 isolate by the same group of 5) EF065516.1. Refer to 5) EF065516.1 and 70) MG762674.1
NC_009657.1	Scotophilus bat coronavirus 512, comp	a	bat	0.401	0.5093	0.8266	16840328	Oropharyngeal/ anal swab	Enteric	Enteric	16840328	5 of 43 Scotophilus bats were positive for RdRp and they were all detected in anal samples
NC_009988.1	Bat coronavirus HKU2, complete genome	a	bat	0.393	0.5203	0.9069	17617433	Respiratory/ alimentary specimen	Enteric	Enteric	17617433; 17121802; 16647731	RdRp was detected in the alimentary specimen of 36 bats, but not in respiratory specimen; Refer to 5) EF065516.1 for more isolates of HKU2 by the same group,
NC_010438.1	Bat coronavirus HKU8, complete genome	a	bat	0.418	0.5959	0.8529	18420807	Faeces	Enteric	Enteric	16647731; 27048154	Refer to 5) EF065516.1; Smith et al. also detected HKU8 RNA in faecal samples
NC_011547.1	Bulbul coronavirus HKU11-934, comp	d	avian	0.387	0.4339	0.8867	18971277	Throat/ cloacal swab	Enteric	Enteric	18971277; 22278237	15 of 420 bulbuls tested were positive for HKU11 CoV (not sure whether it is from throat or cloacal swab); 10 more HKU11 strains were isolated from rectal swab in another study by the same group
NC_011549.1	Thrush coronavirus HKU12-600, comp	d	avian	0.38	0.4146	0.8766	18971277	Throat/ cloacal swab	Enteric	Enteric	18971277; 22278237	HKU12 was found in 4 of 365 thrushes tested (not sure whether it is from throat or cloacal swab); A HKU12 strain was isolated from rectal swab in another study by the same group
NC_011550.1	Munia coronavirus HKU13-3514, comp	d	avian	0.425	0.5583	0.93	18971277	Throat/ cloacal swab	Enteric	Enteric	18971277; 22278237	HKU13 was detected in 2 of 127 munias tested (not sure whether it is from throat or cloacal swab); 6 more HKU13 strains were isolated from rectal swab in another study by the same group
NC_014470.1	Bat coronavirus BM48-31/BGR/2008, com	n	bat	0.404	0.5102	0.8546	20686038	Faeces	Enteric	Enteric
NC_016991.1	White-eye coronavirus HKU16, compl	d	avian	0.398	0.4538	0.9197	22278237	Rectal swab	Enteric	Enteric	22278237	HKU16 was detected in 3 of 35 CoV-positive bird specimens
NC_016992.1	Sparrow coronavirus HKU17, complet	d	avian	0.445	0.5764	0.8237	22278237	Rectal swab	Enteric	Enteric	22278237	HKU17 was detected in 7 of 35 CoV-positive bird specimens
NC_016993.1	Magpie-robin coronavirus HKU18, co	d	avian	0.467	0.6662	0.933	22278237	Rectal swab	Enteric	Enteric	22278237	HKU18 was detected in 1 of 35 CoV-positive bird specimens
NC_016994.1	Night-heron coronavirus HKU19, com	d	avian	0.381	0.4131	0.9229	22278237	Rectal swab	Enteric	Enteric	22278237	HKU19 was detected in 5 of 35 CoV-positive bird specimens
NC_016995.1	Wigeon coronavirus HKU20, complete	d	avian	0.393	0.5233	1.0157	22278237	Rectal swab	Enteric	Enteric	22278237	HKU20 was detected in 1 of 35 CoV-positive bird specimens
NC_016996.1	Common-moorhen coronavirus HKU21,	d	avian	0.351	0.4271	1.0034	22278237	Rectal swab	Enteric	Enteric	22278237	HKU21 was detected in 1 of 35 CoV-positive bird specimens
NC_017083.1	Rabbit coronavirus HKU14, co	b	misc	0.377	0.5185	0.9216	22398294	Faeces	Enteric	Enteric
NC_022103.1	Bat coronavirus CDPHE15/USA/2006, com	a	bat	0.408	0.5066	0.8746	Unknown	Unknown	Unknown	Unknown
NC_025217.1	Bat Hp-betacoronavirus/Zhejiang2013,	b	bat	0.413	0.5892	0.8245	26262818	Pharyngeal/ anal swab	Enteric/ Respiratory	Multiple		Related publication PMID - 26433221
NC_026011.1	Betacoronavirus HKU24 strain HKU24-R	b	rodent	0.401	0.5491	0.9142	25552712	Alimentary sample	Enteric	Enteric
NC_028811.1	BtMr-AlphaCoV/SAX2011, complete genom	a	bat	0.41	0.5717	0.8605	26262818	Pharyngeal/ anal swab	Enteric/ Respiratory	Multiple
NC_028814.1	BtRf-AlphaCoV/HuB2013, complete genom	a	bat	0.383	0.527	0.809	26262818	Pharyngeal/ anal swab	Enteric/ Respiratory	Multiple
NC_028824.1	BtRf-AlphaCoV/YN2012, complete genome	a	bat	0.378	0.488	0.9463	26262818	Pharyngeal/ anal swab	Enteric/ Respiratory	Multiple
NC_028833.1	BtNv-AlphaCoV/SC2013, complete genome	a	bat	0.419	0.573	0.834	26262818	Pharyngeal/ anal swab	Enteric/ Respiratory	Multiple
NC_030292.1	Ferret coronavirus isolate FRCoV-NL-	a	mustelid	0.39	0.5741	0.8852	27283016	Rectal swab	Enteric	Enteric	27283016	Sequence analysis of the partial spike gene showed that this virus strain is more closely related to FRSCV (CoV detected in ferrets with systemic pyogranulomatous inflammation) than FRECV.
NC_030886.1	Rousettus bat coronavirus isolate GCC	b	bat	0.453	0.6261	0.9461	27676249	Rectal swab	Enteric	Enteric	29500692;	Heart, liver, spleen, lung, kidney, brain, and intestinal tissues were collected from 3 GCCDC1-infected bats. The presence of GCCDC1 was only detected in intestinal tissues.
NC_032107.1	NL63-related bat coronavirus strain B	a	bat	0.392	0.5634	0.7816	28077633	Faecal/ oral swab	Enteric/ Respiratory	Multiple
NC_032730.1	Lucheng Rn rat coronavirus isolate L	a	rodent	0.402	0.5938	0.896	25463600	Faeces/ tissues	Enteric	Enteric
NC_034440.1	Bat coronavirus isolate PREDICT/PDF-2	n	bat	0.412	0.5254	0.9029	28377531	Blood/ oral/ rectal swab	Enteric	Enteric	28377531	RdRp was detected in rectal swab, but not in oral swab and blood
NC_034972.1	Coronavirus AcCoV-JC34, complete gen	a	rodent	0.401	0.5256	0.9127	28549438	Intestinal sample	Enteric	Enteric
